# Plastid-specific RsmD methyltransferase and ribosome maturation factor RimM are crucial for 16S rRNA maturation and proteostasis

**DOI:** 10.1101/2022.03.07.483362

**Authors:** Kaiwei Liu, Keun Pyo Lee, Jianli Duan, Eun Yu Kim, Rahul Mohan Singh, Minghui Di, Zhuoling Meng, Chanhong Kim

## Abstract

Chloroplast pre-ribosomal RNA (rRNA) undergoes maturation, which is critical for ribosome assembly. While the central and auxiliary factors in rRNA maturation have been elucidated in bacteria, their mode of action remains largely unexplored in chloroplasts. We now reveal chloroplast-specific factors involved in 16S rRNA maturation, RsmD methyltransferase (AtRsmD) and ribosome maturation factor RimM-like protein (AtRimM) in *Arabidopsis thaliana.* A forward genetic screen aimed to find suppressors of the Arabidopsis *yellow variegated 2* (*var2*) mutant defective in photosystem II (PSII) quality control found a causal nonsense mutation in *AtRsmD*. The substantially impaired 16S rRNA maturation and translation due to the mutation rescued the leaf variegation phenotype by lowering the levels of PSII core proteins in *var2*. The subsequent co-immunoprecipitation coupled with mass spectrometry analyses and bimolecular fluorescence complementation assay found that AtRsmD interacts with AtRimM. Consistent with their interaction, loss of AtRimM also considerably impairs 16S rRNA maturation, with less methylation in m^2^G915 in 16S rRNA catalyzed by AtRsmD. The *atrimM* mutation also rescued *var2* mutant phenotypes, corroborating the functional interplay between AtRsmD and AtRimM towards 16S rRNA maturation and chloroplast proteostasis.
