## Supplemental Tables 1-2 for "Plastid-specific RsmD methyltransferase and ribosome maturation factor RimM are crucial for 16S rRNA maturation and proteostasis"

### Sheet: Supplementary Tables S1
Supplementary Table S1. List of primer sets used in this study.
Gene ID	Gene name	Mutant alleles	Construct name	Vectors		Primer sequence (5' to 3')	Primer length	Size (bp)	Used for
				Entry	Destination
At3g28460	AtRsmD	SAIL_723_B06 (atrsmD)	−	−	−	LP: CTGCAGACGATTTCTCTCTGC	21		Genotyping
						RP: TAACCGAAGCATCAACAAACC	21
At5g46420	AtRimM	SALK_119256 (atrimM)	−	−	−	LP: TTTTCGACAATGGAGGAAATG	21
						RP: CTGATAGCCGAAATGCAAAAC	21
At2g30950	Ftsh2	SAIL_253_A03 (var2-ko)	−	−	−	LP: CTGGAGTTGATGAAGCAAAGC	21
						RP: GAGTTGCTGCTTGGAGATGAG	21
At3g28460	RSMD	−	p35S:AtRsmD-GFP	pDONR221/Zeo	pGWB505	F: GGGGACAAGTTTGTACAAAAAAGCAGGCTTCATGGCGGTTTTGTTGTCATC	51		Vector construction
			p35S:AtRsmD-YFPc		pGTQL1221	R: GGGGACCACTTTGTACAAGAAAGCTGGGTCAGATTTTCTTGGCTTCTGAG	50
			pAtRsmD:AtRsmD-4×Myc	pDONR221/Zeo	pGWB504	F: GGGGACAAGTTTGTACAAAAAAGCAGGCTTCGTGGTCTTCCATTGCACGAA	51
						R: GGGGACCACTTTGTACAAGAAAGCTGGGTCAGATTTTCTTGGCTTCTGAG	50
At5g46420	RIMM	−	p35S:AtRimM-4×Myc	pDONR221/Zeo	pGWB617	F: GGGGACAAGTTTGTACAAAAAAGCAGGCTTCATGCTGAGAGCTTCGCTG	49
			p35S:AtRimM-YFPn		pGTQL1211	R: GGGGACCACTTTGTACAAGAAAGCTGGGTCAACGGTAATGTTCATCAAACAAATC	55
At3g15190	RPS20	−	p35S:RPS20-4×Myc	pDONR221/Zeo	pGWB617	F: GGGGACAAGTTTGTACAAAAAAGCAGGCTTCATGGCGACGATAGTGCAGTGTCT	54
			p35S:RPS20-YFPn		pGTQL1211	R: GGGGACCACTTTGTACAAGAAAGCTGGGTCTGCAGCCATGGGCACAGCTT	50
At1g67090	RbcS1A	−	p35S:RbcS1A-4×Myc	pDONR221/Zeo	pGWB617	F: GGGGACAAGTTTGTACAAAAAAGCAGGCTTCATGGCTTCCTCTATGCTCTCTTC	54
			p35S:RbcS1A-YFPn		pGTQL1211	R: GGGGACCACTTTGTACAAGAAAGCTGGGTCACCGGTGAAGCTTGGTGGC	49
Atcg00920	16S rRNA	−	−	−	−	Probe 1: CGCTTCATATTCGCATGGAGT	21		RNA-gel blot
Atcg01210						Probe 2: AGCGCCTAGTATCCATCGTTTAC	23
Atcg01180	23S rRNA	−	−	−	−	Probe 3: CGTTACTCAAGCCGACATTCTC	22
Atcg00950
Atcg00490	rbcL	−	−	−	−	Probe: GCAGATCCTCTAGACGTAGAGCA	23
Atcg00020	psbA	−	−	−	−	Probe: ACTAAGTTCCCACTCACGACCCA	23
Atcg00920 At2g01210	16S rRNA (G915)	−	−	−	−	F1: TAAGTCCGCCGTCAAATCCC	20	78	Primer extension -qPCR
						R1: TCTGCCCCTACCGTACTCAA	20
	16S rRNA (m2G915)	−	−	−	−	F2: TGCCGCGAATCCTCTTGAAA	20	106
						R2: TTGCGGGACTTAACCCAACA	20
Atcg00020	psbA	−	−	−	−	F: CAGTAGTTGATAGTCAAGGACGTG	24	105	RIP-qPCR
						R: GGAAGTTGTGAGCATTACGTTCATG	25
Atcg00920	16S rRNA	−	−	−	−	F: GAACCTTACCAGGGCTTGAC	20	127
Atcg01210						R: TTGCGGGACTTAACCCAAC	19

### Sheet: Supplementary Table S2
Supplementary Table S2. List of proteins putatively associated with AtRsmD. Two independent CoIP-MS analyses were performed with total proteins extracted from CL-grown 5-day-old transgenic seedlings of svr12 p35S:AtRsmD-GFP and WT p35S:GFP (negative control). The listed proteins were only co-immunoprecipitated with AtRsmD-GFP but not with free GFP. The total numbers of the unique peptide of each …
	A	69 proteins (except AtRsmD) commonly detected by 1st and 2nd IP-MS analyses
	B	124 proteins detected only by 1st CoIP-MS analysis
	C	244 proteins detected only by 2nd CoIP-MS analysis
Nr.		Gene ID	Description	1st CoIP-MS		2nd CoIP-MS		Chloroplast-localized proteins
				GFP	AtRsmD-GFP	GFP	AtRsmD-GFP
Bait		At3g28460	Chloroplast RsmD methyltransferase (AtRsmD)	0	15	0	18
1	A	At1g01100	60S acidic ribosomal protein family	0	1	0	2
2	A	At1g03230	Eukaryotic aspartyl protease family protein	0	1	0	4
3	A	At1g04410	C-NAD-MDH1, CYTOSOLIC-NAD-DEPENDENT MALATE DEHYDROGENASE 1	0	1	0	1	√
4	A	At1g06760	winged-helix DNA-binding transcription factor family protein	0	1	0	1
5	A	At1g08520	CHLD, CHLD subunit of the Mg-chelatase enzyme	0	4	0	12	√
6	A	At1g12770	P-loop containing nucleoside triphosphate hydrolases superfamily protein	0	1	0	2
7	A	At1g16870	mitochondrial 28S ribosomal protein S29-related	0	3	0	5
8	A	At1g20220	Alba DNA/RNA-binding protein	0	2	0	2
9	A	At1g26230	CPNB4, a subunit of chloroplasts chaperonins CHAPERONIN-60BETA4	0	1	0	4	√
10	A	At1g48830	Ribosomal protein S7e family protein	0	1	0	3	√
11	A	At1g60420	DC1 domain-containing protein	0	3	0	4
12	A	At1g64880	Ribosomal protein S5 family protein	0	2	0	5
13	A	At1g75350	Ribosomal protein L31	0	3	0	5
14	A	At1g76010	Alba DNA/RNA-binding protein	0	2	0	3
15	A	At1g77750	Ribosomal protein S13/S18 family	0	1	0	3
16	A	At2g05920	Subtilase family protein	0	2	0	3
17	A	At2g10940	Bifunctional inhibitor/lipid-transfer protein/seed storage 2S albumin superfamily protein	0	1	0	4	√
18	A	At2g21060	glycine-rich protein 2B	0	3	0	1
19	A	At2g26250	3-ketoacyl-CoA synthase 10	0	2	0	2
20	A	At2g27710	60S acidic ribosomal protein family	0	1	0	1	√
21	A	At2g31610	Ribosomal protein S3 family protein	0	2	0	2	√
22	A	At2g32920	PDI-like 2-3	0	1	0	1
23	A	At3g01570	Oleosin family protein	0	1	0	2
24	A	At3g02080	Ribosomal protein S19e family protein	0	2	0	3
25	A	At3g02560	Ribosomal protein S7e family protein	0	1	0	2	√
26	A	At3g03060	P-loop containing nucleoside triphosphate hydrolases superfamily protein	0	2	0	4
27	A	At3g06810	Acyl-CoA dehydrogenase-related	0	4	0	6
28	A	At3g09500	Ribosomal L29 family protein	0	3	0	4
29	A	At3g11510	Ribosomal protein S11 family protein	0	1	0	1
30	A	At3g13580	Ribosomal protein L30/L7 family protein	0	1	0	3	√
31	A	At3g14310	Pectin methylesterase 3	0	1	0	4
32	A	At3g15190	RPS20, Chloroplast 30S ribosomal protein S20, putative	0	2	0	6	√
33	A	At3g18390	CRS1 / YhbY (CRM) domain-containing protein	0	1	0	1	√
34	A	At3g18760	Translation elongation factor EF1B/ribosomal protein S6 family protein	0	1	0	1
35	A	At3g20230	Ribosomal L18p/L5e family protein	0	2	0	3
36	A	At3g27180	S-adenosyl-L-methionine-dependent methyltransferases superfamily protein	0	1	0	1
37	A	At3g27660	Oleosin 4	0	1	0	1
38	A	At3g28900	Ribosomal protein L34e superfamily protein	0	1	0	2
39	A	At3g52140	Tetratricopeptide repeat (TPR)-containing protein	0	2	0	4	√
40	A	At3g52580	Ribosomal protein S11 family protein	0	1	0	3
41	A	At3g60770	Ribosomal protein S13/S15	0	1	0	1	√
42	A	At3g61820	Eukaryotic aspartyl protease family protein	0	4	0	5
43	A	At4g09730	RH39, a DEAD-box protein involved in the introduction of the hidden break into the 23S rRNA in the chloroplasts.	0	5	0	5	√
44	A	At4g10450	Ribosomal protein L6 family	0	2	0	3
45	A	At4g17560	Ribosomal protein L19 family protein	0	1	0	3	√
46	A	At4g26110	Nucleosome assembly protein1;1	0	1	0	1
47	A	At4g29060	Elongation factor Ts family protein	0	2	0	5	√
48	A	At4g30720	PDE327, PIGMENT DEFECTIVE 327, Encodes a putative oxidoreductase/electron carrier detected in the chloroplast stroma	0	3	0	3	√
49	A	At4g36020	Cold shock domain protein 1	0	1	0	4
50	A	At4g37510	Ribonuclease III family protein	0	4	0	5	√
51	A	At4g39040	CFM4, CRM FAMILY MEMBER SUBFAMILY 4, RNA-binding CRS1 / YhbY (CRM) domain protein	0	1	0	1	√
52	A	At5g08610	P-loop containing nucleoside triphosphate hydrolases superfamily protein	0	2	0	9	√
53	A	At5g15980	Pentatricopeptide repeat (PPR) superfamily protein	0	1	0	3
54	A	At5g16930	AAA-type ATPase family protein	0	2	0	2
55	A	At5g20630	Germin 3	0	1	0	1
56	A	At5g23740	Ribosomal protein S11-beta	0	3	0	3
57	A	At5g23900	Ribosomal protein L13e family protein	0	2	0	5
58	A	At5g24650	HP30, TRIC1, a component of the mitochondrial protein translocation complex and is involved in tRNA transport along with HP30-2/Tric2.	0	2	0	3	√
59	A	At5g28060	Ribosomal protein S24e family protein	0	3	0	3
60	A	At5g40950	RPL27Ribosomal protein large subunit 27	0	3	0	3	√
61	A	At5g42080	DRP1A, DYNAMIN-RELATED PROTEIN 1A, encodes a dynamin-like protein related to phragmoplastin	0	1	0	2	√
62	A	At5g46420	Chloroplast ribosome maturation factgor M (AtRimM)	0	4	0	19	√
63	A	At5g47320	Ribosomal protein S19	0	1	0	2
64	A	At5g48300	ADG1, APS1, ADP glucose pyrophosphorylase 1	0	1	0	2	√
65	A	At5g48760	Ribosomal protein L13 family protein	0	1	0	2
66	A	At5g56940	Ribosomal protein S16 family protein	0	1	0	1	√
67	A	AtCg00740	rpoA, RNA polymerase subunit alpha	0	2	0	3	√
68	A	AtCg00820	RPS19, Ribosomal protein S19	0	3	0	6	√
69	A	AtMg00090	structural constituent of ribosome;protein binding	0	1	0	1
1	B	At1g01300	Eukaryotic aspartyl protease family protein	0	2	0	0
2	B	At1g02280	translocon at the outer envelope membrane of chloroplasts 33	0	2	0	0
3	B	At1g02780	Ribosomal protein L19e family protein	0	6	0	0
4	B	At1g06190	Rho termination factor	0	1	0	0
5	B	At1g06410	trehalose-phosphatase/synthase 7	0	1	0	0
6	B	At1g08360	Ribosomal protein L1p/L10e family	0	1	0	0
7	B	At1g09340	chloroplast RNA binding	0	2	0	0
8	B	At1g15930	Ribosomal protein L7Ae/L30e/S12e/Gadd45 family protein	0	2	0	0
9	B	At1g16720	high chlorophyll fluorescence phenotype 173	0	1	0	0
10	B	At1g17220	Translation initiation factor 2, small GTP-binding protein	0	2	0	0
11	B	At1g18540	Ribosomal protein L6 family protein	0	4	0	0
12	B	At1g26880	Ribosomal protein L34e superfamily protein	0	1	0	0
13	B	At1g34065	S-adenosylmethionine carrier 2	0	1	0	0
14	B	At1g35680	Ribosomal protein L21	0	2	0	0
15	B	At1g47128	Granulin repeat cysteine protease family protein	0	2	0	0
16	B	At1g51980	Insulinase (Peptidase family M16) protein	0	1	0	0
17	B	At1g58380	Ribosomal protein S5 family protein	0	1	0	0
18	B	At1g64570	Homeodomain-like superfamily protein	0	1	0	0
19	B	At1g70070	DEAD/DEAH box helicase, putative	0	1	0	0
20	B	At1g72610	germin-like protein 1	0	1	0	0
21	B	At1g74050	Ribosomal protein L6 family protein	0	6	0	0
22	B	At1g74470	Pyridine nucleotide-disulphide oxidoreductase family protein	0	3	0	0
23	B	At1g75620	glyoxal oxidase-related protein	0	1	0	0
24	B	At1g79920	Heat shock protein 70 (Hsp 70) family protein	0	3	0	0
25	B	At2g01250	Ribosomal protein L30/L7 family protein	0	6	0	0
26	B	At2g04842	threonyl-tRNA synthetase, putative / threonine--tRNA ligase, putative	0	2	0	0
27	B	At2g05380	glycine-rich protein 3 short isoform	0	1	0	0
28	B	At2g27720	60S acidic ribosomal protein family	0	1	0	0
29	B	At2g33040	gamma subunit of Mt ATP synthase	0	1	0	0
30	B	At2g34480	Ribosomal protein L18ae/LX family protein	0	4	0	0
31	B	At2g38140	plastid-specific ribosomal protein 4	0	1	0	0
32	B	At2g39460	ribosomal protein L23AA	0	8	0	0
33	B	At2g39670	Radical SAM superfamily protein	0	1	0	0
34	B	At2g40300	ferritin 4	0	2	0	0
35	B	At2g41475	Embryo-specific protein 3, (ATS3)	0	2	0	0
36	B	At2g44040	Dihydrodipicolinate reductase, bacterial/plant	0	4	0	0
37	B	At3g04230	Ribosomal protein S5 domain 2-like superfamily protein	0	2	0	0
38	B	At3g05590	ribosomal protein L18	0	8	0	0
39	B	At3g08940	light harvesting complex photosystem II	0	1	0	0
40	B	At3g09440	Heat shock protein 70 (Hsp 70) family protein	0	1	0	0
41	B	At3g09630	Ribosomal protein L4/L1 family	0	5	0	0
42	B	At3g11630	Thioredoxin superfamily protein	0	2	0	0
43	B	At3g12345	unknown protein; LOCATED IN: chloroplast; Has 35333 Blast hits to 34131 proteins in 2444 species: Archae - 798; Bacteria - 22429; Metazoa - 974; Fungi - 991; Plants - 531; Viruses - 0; Other Eukaryotes - 9610 (source: NCBI BLink)	0	1	0	0
44	B	At3g13120	Ribosomal protein S10p/S20e family protein	0	3	0	0
45	B	At3g14600	Ribosomal protein L18ae/LX family protein	0	1	0	0
46	B	At3g18080	B-S glucosidase 44	0	1	0	0
47	B	At3g20540	polymerase gamma 1	0	1	0	0
48	B	At3g22230	Ribosomal L27e protein family	0	3	0	0
49	B	At3g24830	Ribosomal protein L13 family protein	0	2	0	0
50	B	At3g25920	ribosomal protein L15	0	13	0	0
51	B	At3g26360	Ribosomal protein S21 family protein	0	1	0	0
52	B	At3g27160	Ribosomal protein S21 family protein	0	2	0	0
53	B	At3g27690	photosystem II light harvesting complex gene 2	0	1	0	0
54	B	At3g44110	DNAJ homologue 3	0	2	0	0
55	B	At3g49140	Pentatricopeptide repeat (PPR) superfamily protein	0	1	0	0
56	B	At3g49910	Translation protein SH3-like family protein	0	6	0	0
57	B	At3g51600	lipid transfer protein 5	0	1	0	0
58	B	At3g52500	Eukaryotic aspartyl protease family protein	0	3	0	0
59	B	At3g53750	actin 3	0	2	0	0
60	B	At3g53870	Ribosomal protein S3 family protein	0	2	0	0
61	B	At3g53990	Adenine nucleotide alpha hydrolases-like superfamily protein	0	1	0	0
62	B	At3g54110	plant uncoupling mitochondrial protein 1	0	1	0	0
63	B	At3g56910	plastid-specific 50S ribosomal protein 5	0	1	0	0
64	B	At3g56940	dicarboxylate diiron protein, putative (Crd1)	0	1	0	0
65	B	At3g61010	Ferritin/ribonucleotide reductase-like family protein	0	1	0	0
66	B	At3g61470	photosystem I light harvesting complex gene 2	0	1	0	0
67	B	At3g62870	Ribosomal protein L7Ae/L30e/S12e/Gadd45 family protein	0	3	0	0
68	B	At3g63160	unknown protein	0	2	0	0
69	B	At3g63470	serine carboxypeptidase-like 40	0	1	0	0
70	B	At3g63490	Ribosomal protein L1p/L10e family	0	13	0	0
71	B	At4g00100	ribosomal protein S13A	0	1	0	0
72	B	At4g04640	ATPase, F1 complex, gamma subunit protein	0	1	0	0
73	B	At4g15000	Ribosomal L27e protein family	0	2	0	0
74	B	At4g16143	importin alpha isoform 2	0	1	0	0
75	B	At4g16390	pentatricopeptide (PPR) repeat-containing protein	0	1	0	0
76	B	At4g22010	SKU5 similar 4	0	2	0	0
77	B	At4g25340	FK506 BINDING PROTEIN 53	0	1	0	0
78	B	At4g25630	fibrillarin 2	0	3	0	0
79	B	At4g27090	Ribosomal protein L14	0	5	0	0
80	B	At4g28080	Tetratricopeptide repeat (TPR)-like superfamily protein	0	2	0	0
81	B	At4g29410	Ribosomal L28e protein family	0	3	0	0
82	B	At4g31985	Ribosomal protein L39 family protein	0	2	0	0
83	B	At4g34670	Ribosomal protein S3Ae	0	6	0	0
84	B	At4g35250	NAD(P)-binding Rossmann-fold superfamily protein	0	1	0	0
85	B	At4g36130	Ribosomal protein L2 family	0	1	0	0
86	B	At5g01600	ferretin 1	0	5	0	0
87	B	At5g02960	Ribosomal protein S12/S23 family protein	0	5	0	0
88	B	At5g06600	ubiquitin-specific protease 12	0	1	0	0
89	B	At5g07090	Ribosomal protein S4 (RPS4A) family protein	0	1	0	0
90	B	At5g10360	Ribosomal protein S6e	0	2	0	0
91	B	At5g13510	Ribosomal protein L10 family protein	0	2	0	0
92	B	At5g14320	Ribosomal protein S13/S18 family	0	8	0	0
93	B	At5g14660	peptide deformylase 1B	0	1	0	0
94	B	At5g14910	Heavy metal transport/detoxification superfamily protein	0	1	0	0
95	B	At5g16130	Ribosomal protein S7e family protein	0	3	0	0
96	B	At5g17170	rubredoxin family protein	0	2	0	0
97	B	At5g19760	Mitochondrial substrate carrier family protein	0	2	0	0
98	B	At5g19770	tubulin alpha-3	0	1	0	0
99	B	At5g20160	Ribosomal protein L7Ae/L30e/S12e/Gadd45 family protein	0	1	0	0
100	B	At5g20290	Ribosomal protein S8e family protein	0	10	0	0
101	B	At5g20720	chaperonin 20	0	5	0	0
102	B	At5g22880	histone B2	0	1	0	0
103	B	At5g26800	unknown protein	0	1	0	0
104	B	At5g27700	Ribosomal protein S21e	0	1	0	0
105	B	At5g30510	ribosomal protein S1	0	7	0	0
106	B	At5g40200	DegP protease 9	0	1	0	0
107	B	At5g40420	oleosin 2	0	2	0	0
108	B	At5g41520	RNA binding Plectin/S10 domain-containing protein	0	1	0	0
109	B	At5g46430	Ribosomal protein L32e	0	1	0	0
110	B	At5g47190	Ribosomal protein L19 family protein	0	3	0	0
111	B	At5g49360	beta-xylosidase 1	0	1	0	0
112	B	At5g50920	CLPC homologue 1	0	4	0	0
113	B	At5g52650	RNA binding Plectin/S10 domain-containing protein	0	1	0	0
114	B	At5g56030	heat shock protein 81-2	0	1	0	0
115	B	At5g60790	ABC transporter family protein	0	3	0	0
116	B	At5g64260	EXORDIUM like 2	0	1	0	0
117	B	AtCg00065	ribosomal protein S12A	0	3	0	0
118	B	AtCg00500	acetyl-CoA carboxylase carboxyl transferase subunit beta	0	2	0	0
119	B	AtCg00650	ribosomal protein S18	0	3	0	0
120	B	AtCg00660	ribosomal protein L20	0	4	0	0
121	B	AtCg00750	ribosomal protein S11	0	5	0	0
122	B	AtCg00790	ribosomal protein L16	0	4	0	0
123	B	AtCg00900	Ribosomal protein S7p/S5e family protein	0	7	0	0
124	B	AtCg01310	ribosomal protein L2	0	9	0	0
1	C	At1g01320	Tetratricopeptide repeat (TPR)-like superfamily protein	0	0	0	11
2	C	At1g01860	Ribosomal RNA adenine dimethylase family protein	0	0	0	1
3	C	At1g03860	prohibitin 2	0	0	0	1
4	C	At1g04170	eukaryotic translation initiation factor 2 gamma subunit	0	0	0	4
5	C	At1g04530	Tetratricopeptide repeat (TPR)-like superfamily protein	0	0	0	2
6	C	At1g04640	lipoyltransferase 2	0	0	0	1
7	C	At1g04680	Pectin lyase-like superfamily protein	0	0	0	2
8	C	At1g06430	FTSH protease 8	0	0	0	1
9	C	At1g09310	Protein of unknown function, DUF538	0	0	0	1
10	C	At1g10170	NF-X-like 1	0	0	0	1
11	C	At1g10290	dynamin-like protein 6	0	0	0	4
12	C	At1g10590	Nucleic acid-binding, OB-fold-like protein	0	0	0	1
13	C	At1g14345	NAD(P)-linked oxidoreductase superfamily protein	0	0	0	2
14	C	At1g15500	TLC ATP/ADP transporter	0	0	0	2
15	C	At1g15810	S15/NS1, RNA-binding protein	0	0	0	2
16	C	At1g17100	SOUL heme-binding family protein	0	0	0	2
17	C	At1g18060	unknown protein	0	0	0	3
18	C	At1g18630	glycine-rich RNA-binding protein 6	0	0	0	1
19	C	At1g22410	Class-II DAHP synthetase family protein	0	0	0	1
20	C	At1g23170	Protein of unknown function DUF2359, transmembrane	0	0	0	1
21	C	At1g26110	decapping 5	0	0	0	1
22	C	At1g26750	unknown protein	0	0	0	1
23	C	At1g29250	Alba DNA/RNA-binding protein	0	0	0	1
24	C	At1g29310	SecY protein transport family protein	0	0	0	1
25	C	At1g31817	Ribosomal L18p/L5e family protein	0	0	0	2
26	C	At1g31850	S-adenosyl-L-methionine-dependent methyltransferases superfamily protein	0	0	0	1
27	C	At1g33810	unknown protein	0	0	0	1
28	C	At1g48410	Stabilizer of iron transporter SufD / Polynucleotidyl transferase	0	0	0	3
29	C	At1g48570	zinc finger (Ran-binding) family protein	0	0	0	1
30	C	At1g49400	Nucleic acid-binding, OB-fold-like protein	0	0	0	3
31	C	At1g49670	ARP protein (REF)	0	0	0	1
32	C	At1g53510	mitogen-activated protein kinase 18	0	0	0	1
33	C	At1g53645	hydroxyproline-rich glycoprotein family protein	0	0	0	3
34	C	At1g54520	unknown protein	0	0	0	3
35	C	At1g56110	homolog of nucleolar protein NOP56	0	0	0	5
36	C	At1g61870	pentatricopeptide repeat 336	0	0	0	3
37	C	At1g64740	alpha-1 tubulin	0	0	0	1
38	C	At1g65590	beta-hexosaminidase 3	0	0	0	3
39	C	At1g66260	RNA-binding (RRM/RBD/RNP motifs) family protein	0	0	0	1
40	C	At1g68830	STT7 homolog STN7	0	0	0	3
41	C	At1g69200	fructokinase-like 2	0	0	0	2
42	C	At1g69620	ribosomal protein L34	0	0	0	1
43	C	At1g70200	RNA-binding (RRM/RBD/RNP motifs) family protein	0	0	0	1
44	C	At1g72970	Glucose-methanol-choline (GMC) oxidoreductase family protein	0	0	0	5
45	C	At1g73110	P-loop containing nucleoside triphosphate hydrolases superfamily protein	0	0	0	3
46	C	At1g74270	Ribosomal protein L35Ae family protein	0	0	0	3
47	C	At1g76980	BEST Arabidopsis thaliana protein match is: embryo defective 2170 (TAIR:AT1G21390)	0	0	0	1
48	C	At1g77590	long chain acyl-CoA synthetase 9	0	0	0	1
49	C	At1g77940	Ribosomal protein L7Ae/L30e/S12e/Gadd45 family protein	0	0	0	1
50	C	At1g78900	vacuolar ATP synthase subunit A	0	0	0	6
51	C	At1g79990	structural molecules	0	0	0	1
52	C	At1g80770	P-loop containing nucleoside triphosphate hydrolases superfamily protein	0	0	0	2
53	C	At2g05620	proton gradient regulation 5	0	0	0	1
54	C	At2g15820	endonucleases	0	0	0	1
55	C	At2g17870	cold shock domain protein 3	0	0	0	2
56	C	At2g18330	AAA-type ATPase family protein	0	0	0	1
57	C	At2g19480	nucleosome assembly protein 1;2	0	0	0	1
58	C	At2g20020	RNA-binding CRS1 / YhbY (CRM) domain-containing protein	0	0	0	2
59	C	At2g20190	CLIP-associated protein	0	0	0	1
60	C	At2g20280	Zinc finger C-x8-C-x5-C-x3-H type family protein	0	0	0	1
61	C	At2g20450	Ribosomal protein L14	0	0	0	1
62	C	At2g20580	26S proteasome regulatory subunit S2 1A	0	0	0	2
63	C	At2g20990	synaptotagmin A	0	0	0	1
64	C	At2g21330	fructose-bisphosphate aldolase 1	0	0	0	1
65	C	At2g23420	nicotinate phosphoribosyltransferase 2	0	0	0	1
66	C	At2g23670	homolog of Synechocystis YCF37	0	0	0	1
67	C	At2g24060	Translation initiation factor 3 protein	0	0	0	1
68	C	At2g24420	DNA repair ATPase-related	0	0	0	1
69	C	At2g27730	copper ion binding	0	0	0	1
70	C	At2g28430	unknown protein	0	0	0	1
71	C	At2g30620	winged-helix DNA-binding transcription factor family protein	0	0	0	1
72	C	At2g31890	RAP	0	0	0	2
73	C	At2g32060	Ribosomal protein L7Ae/L30e/S12e/Gadd45 family protein	0	0	0	2
74	C	At2g33330	plasmodesmata-located protein 3	0	0	0	2
75	C	At2g33430	differentiation and greening-like 1	0	0	0	2
76	C	At2g34430	light-harvesting chlorophyll-protein complex II subunit B1	0	0	0	2
77	C	At2g35660	FAD/NAD(P)-binding oxidoreductase family protein	0	0	0	1
78	C	At2g36250	Tubulin/FtsZ family protein	0	0	0	2
79	C	At2g37600	Ribosomal protein L36e family protein	0	0	0	2
80	C	At2g38270	CAX-interacting protein 2	0	0	0	3
81	C	At2g39140	pseudouridine synthase family protein	0	0	0	2
82	C	At2g40290	Eukaryotic translation initiation factor 2 subunit 1	0	0	0	2
83	C	At2g43970	RNA-binding protein	0	0	0	1
84	C	At2g44050	6,7-dimethyl-8-ribityllumazine synthase / DMRL synthase / lumazine synthase / riboflavin synthase	0	0	0	4
85	C	At2g45180	Bifunctional inhibitor/lipid-transfer protein/seed storage 2S albumin superfamily protein	0	0	0	2
86	C	At2g45240	methionine aminopeptidase 1A	0	0	0	1
87	C	At2g47940	DEGP protease 2	0	0	0	1
88	C	At2g48070	resistance to phytophthora 1	0	0	0	1
89	C	At3g01060	unknown protein	0	0	0	1
90	C	At3g01440	PsbQ-like 1	0	0	0	1
91	C	At3g02060	DEAD/DEAH box helicase, putative	0	0	0	2
92	C	At3g02650	Tetratricopeptide repeat (TPR)-like superfamily protein	0	0	0	4
93	C	At3g04920	Ribosomal protein S24e family protein	0	0	0	3
94	C	At3g06510	Glycosyl hydrolase superfamily protein	0	0	0	2
95	C	At3g07010	Pectin lyase-like superfamily protein	0	0	0	1
96	C	At3g08510	phospholipase C 2	0	0	0	2
97	C	At3g08920	Rhodanese/Cell cycle control phosphatase superfamily protein	0	0	0	1
98	C	At3g10690	DNA GYRASE A	0	0	0	1
99	C	At3g10860	Cytochrome b-c1 complex, subunit 8 protein	0	0	0	1
100	C	At3g11200	alfin-like 2	0	0	0	1
101	C	At3g12080	GTP-binding family protein	0	0	0	5
102	C	At3g12780	phosphoglycerate kinase 1	0	0	0	2
103	C	At3g14240	Subtilase family protein	0	0	0	1
104	C	At3g17020	Adenine nucleotide alpha hydrolases-like superfamily protein	0	0	0	1
105	C	At3g17170	Translation elongation factor EF1B/ribosomal protein S6 family protein	0	0	0	1
106	C	At3g18240	Ribosomal protein S24/S35, mitochondrial	0	0	0	3
107	C	At3g19760	eukaryotic initiation factor 4A-III	0	0	0	2
108	C	At3g19960	myosin 1	0	0	0	2
109	C	At3g22330	putative mitochondrial RNA helicase 2	0	0	0	2
110	C	At3g22950	ADP-ribosylation factor C1	0	0	0	1
111	C	At3g23700	Nucleic acid-binding proteins superfamily	0	0	0	1
112	C	At3g23820	UDP-D-glucuronate 4-epimerase 6	0	0	0	2
113	C	At3g23990	heat shock protein 60	0	0	0	6
114	C	At3g24430	ATP binding	0	0	0	1
115	C	At3g26060	Thioredoxin superfamily protein	0	0	0	4
116	C	At3g26710	cofactor assembly of complex C	0	0	0	1
117	C	At3g46060	RAB GTPase homolog 8A	0	0	0	1
118	C	At3g47450	P-loop containing nucleoside triphosphate hydrolases superfamily protein	0	0	0	4
119	C	At3g47520	malate dehydrogenase	0	0	0	2
120	C	At3g49080	Ribosomal protein S5 domain 2-like superfamily protein	0	0	0	2
121	C	At3g52590	ubiquitin extension protein 1	0	0	0	1
122	C	At3g53710	ARF-GAP domain 6	0	0	0	1
123	C	At3g54900	CAX interacting protein 1	0	0	0	1
124	C	At3g55610	delta 1-pyrroline-5-carboxylate synthase 2	0	0	0	2
125	C	At3g55770	GATA type zinc finger transcription factor family protein	0	0	0	1
126	C	At3g56090	ferritin 3	0	0	0	4
127	C	At3g56150	eukaryotic translation initiation factor 3C	0	0	0	1
128	C	At3g57020	Calcium-dependent phosphotriesterase superfamily protein	0	0	0	1
129	C	At3g57180	P-loop containing nucleoside triphosphate hydrolases superfamily protein	0	0	0	2
130	C	At3g57610	adenylosuccinate synthase	0	0	0	1
131	C	At3g60750	Transketolase	0	0	0	2
132	C	At3g61650	gamma-tubulin	0	0	0	1
133	C	At3g61870	unknown protein	0	0	0	1
134	C	At3g62120	Class II aaRS and biotin synthetases superfamily protein	0	0	0	1
135	C	At3g62530	ARM repeat superfamily protein	0	0	0	4
136	C	At3g63410	S-adenosyl-L-methionine-dependent methyltransferases superfamily protein	0	0	0	2
137	C	At4g01100	adenine nucleotide transporter 1	0	0	0	3
138	C	At4g01370	MAP kinase 4	0	0	0	2
139	C	At4g01690	Flavin containing amine oxidoreductase family	0	0	0	1
140	C	At4g02790	GTP-binding family protein	0	0	0	1
141	C	At4g02990	Mitochondrial transcription termination factor family protein	0	0	0	6
142	C	At4g03020	transducin family protein / WD-40 repeat family protein	0	0	0	1
143	C	At4g08950	Phosphate-responsive 1 family protein	0	0	0	1
144	C	At4g10020	hydroxysteroid dehydrogenase 5	0	0	0	2
145	C	At4g10790	UBX domain-containing protein	0	0	0	1
146	C	At4g10840	Tetratricopeptide repeat (TPR)-like superfamily protein	0	0	0	2
147	C	At4g12390	pectin methylesterase inhibitor 1	0	0	0	2
148	C	At4g14360	S-adenosyl-L-methionine-dependent methyltransferases superfamily protein	0	0	0	1
149	C	At4g14960	Tubulin/FtsZ family protein	0	0	0	1
150	C	At4g16990	disease resistance protein (TIR-NBS class), putative	0	0	0	1
151	C	At4g20330	Transcription initiation factor TFIIE, beta subunit	0	0	0	1
152	C	At4g24330	Protein of unknown function (DUF1682)	0	0	0	1
153	C	At4g24510	HXXXD-type acyl-transferase family protein	0	0	0	1
154	C	At4g24780	Pectin lyase-like superfamily protein	0	0	0	2
155	C	At4g25080	magnesium-protoporphyrin IX methyltransferase	0	0	0	6
156	C	At4g25740	RNA binding Plectin/S10 domain-containing protein	0	0	0	1
157	C	At4g26410	Uncharacterised conserved protein UCP022280	0	0	0	1
158	C	At4g27080	PDI-like 5-4	0	0	0	1
159	C	At4g27500	proton pump interactor 1	0	0	0	4
160	C	At4g28990	RNA-binding protein-related	0	0	0	1
161	C	At4g29430	ribosomal protein S15A E	0	0	0	3
162	C	At4g30800	Nucleic acid-binding, OB-fold-like protein	0	0	0	1
163	C	At4g31180	Class II aminoacyl-tRNA and biotin synthetases superfamily protein	0	0	0	1
164	C	At4g31210	DNA topoisomerase, type IA, core	0	0	0	1
165	C	At4g31340	myosin heavy chain-related	0	0	0	1
166	C	At4g31780	monogalactosyl diacylglycerol synthase 1	0	0	0	3
167	C	At4g31810	ATP-dependent caseinolytic (Clp) protease/crotonase family protein	0	0	0	4
168	C	At4g34090	unknown protein	0	0	0	1
169	C	At4g34740	GLN phosphoribosyl pyrophosphate amidotransferase 2	0	0	0	2
170	C	At4g34980	subtilisin-like serine protease 2	0	0	0	1
171	C	At4g35100	plasma membrane intrinsic protein 3	0	0	0	1
172	C	At4g39460	S-adenosylmethionine carrier 1	0	0	0	1
173	C	At4g39520	GTP-binding protein-related	0	0	0	3
174	C	At4g39960	Molecular chaperone Hsp40/DnaJ family protein	0	0	0	3
175	C	At5g01920	Protein kinase superfamily protein	0	0	0	2
176	C	At5g03880	Thioredoxin family protein	0	0	0	1
177	C	At5g03940	chloroplast signal recognition particle 54 kDa subunit	0	0	0	1
178	C	At5g04140	glutamate synthase 1	0	0	0	1
179	C	At5g04530	3-ketoacyl-CoA synthase 19	0	0	0	1
180	C	At5g06140	sorting nexin 1	0	0	0	1
181	C	At5g06770	KH domain-containing protein / zinc finger (CCCH type) family protein	0	0	0	1
182	C	At5g07030	Eukaryotic aspartyl protease family protein	0	0	0	4
183	C	At5g07350	TUDOR-SN protein 1	0	0	0	1
184	C	At5g08540	unknown protein	0	0	0	3
185	C	At5g09900	26S proteasome regulatory subunit, putative (RPN5)	0	0	0	2
186	C	At5g10010	unknown protein	0	0	0	1
187	C	At5g11480	P-loop containing nucleoside triphosphate hydrolases superfamily protein	0	0	0	2
188	C	At5g13440	Ubiquinol-cytochrome C reductase iron-sulfur subunit	0	0	0	1
189	C	At5g13490	ADP/ATP carrier 2	0	0	0	2
190	C	At5g13630	magnesium-chelatase subunit chlH, chloroplast, putative / Mg-protoporphyrin IX chelatase, putative (CHLH)	0	0	0	3
191	C	At5g14430	S-adenosyl-L-methionine-dependent methyltransferases superfamily protein	0	0	0	2
192	C	At5g15090	voltage dependent anion channel 3	0	0	0	4
193	C	At5g16660	unknown protein	0	0	0	1
194	C	At5g18570	GTP1/OBG family protein	0	0	0	2
195	C	At5g19690	staurosporin and temperature sensitive 3-like A	0	0	0	2
196	C	At5g19820	ARM repeat superfamily protein	0	0	0	1
197	C	At5g19950	Domain of unknown function (DUF1767)	0	0	0	1
198	C	At5g20890	TCP-1/cpn60 chaperonin family protein	0	0	0	1
199	C	At5g20920	eukaryotic translation initiation factor 2 beta subunit	0	0	0	4
200	C	At5g20950	Glycosyl hydrolase family protein	0	0	0	1
201	C	At5g22780	Adaptor protein complex AP-2, alpha subunit	0	0	0	1
202	C	At5g25610	BURP domain-containing protein	0	0	0	1
203	C	At5g27120	NOP56-like pre RNA processing ribonucleoprotein	0	0	0	1
204	C	At5g27770	Ribosomal L22e protein family	0	0	0	1
205	C	At5g27850	Ribosomal protein L18e/L15 superfamily protein	0	0	0	1
206	C	At5g35970	P-loop containing nucleoside triphosphate hydrolases superfamily protein	0	0	0	4
207	C	At5g38480	general regulatory factor 3	0	0	0	1
208	C	At5g39740	ribosomal protein L5 B	0	0	0	3
209	C	At5g39850	Ribosomal protein S4	0	0	0	1
210	C	At5g40930	translocase of outer membrane 20-4	0	0	0	1
211	C	At5g42390	Insulinase (Peptidase family M16) family protein	0	0	0	1
212	C	At5g43060	Granulin repeat cysteine protease family protein	0	0	0	1
213	C	At5g44710	CONTAINS InterPro DOMAIN/s: Ribosomal protein S27/S33, mitochondrial (InterPro:IPR013219); Has 101 Blast hits to 101 proteins in 55 species: Archae - 0; Bacteria - 0; Metazoa - 8; Fungi - 59; Plants - 26; Viruses - 0; Other Eukaryotes - 8 (source: NCBI BLink)	0	0	0	1
214	C	At5g45510	Leucine-rich repeat (LRR) family protein	0	0	0	1
215	C	At5g46110	Glucose-6-phosphate/phosphate translocator-related	0	0	0	1
216	C	At5g46630	Clathrin adaptor complexes medium subunit family protein	0	0	0	2
217	C	At5g47040	lon protease 2	0	0	0	2
218	C	At5g47700	60S acidic ribosomal protein family	0	0	0	1
219	C	At5g49210	unknown protein	0	0	0	1
220	C	At5g50600	hydroxysteroid dehydrogenase 1	0	0	0	5
221	C	At5g51110	Transcriptional coactivator/pterin dehydratase	0	0	0	1
222	C	At5g51210	oleosin3	0	0	0	2
223	C	At5g51750	subtilase 1	0	0	0	3
224	C	At5g51970	GroES-like zinc-binding alcohol dehydrogenase family protein	0	0	0	1
225	C	At5g55220	trigger factor type chaperone family protein	0	0	0	1
226	C	At5g56500	TCP-1/cpn60 chaperonin family protein	0	0	0	4
227	C	At5g58140	phototropin 2	0	0	0	2
228	C	At5g58290	regulatory particle triple-A ATPase 3	0	0	0	1
229	C	At5g60540	pyridoxine biosynthesis 2	0	0	0	2
230	C	At5g60980	Nuclear transport factor 2 (NTF2) family protein with RNA binding (RRM-RBD-RNP motifs) domain	0	0	0	1
231	C	At5g61790	calnexin 1	0	0	0	1
232	C	At5g62200	Embryo-specific protein 3, (ATS3)	0	0	0	1
233	C	At5g62350	Plant invertase/pectin methylesterase inhibitor superfamily protein	0	0	0	1
234	C	At5g62700	tubulin beta chain 3	0	0	0	1
235	C	At5g63140	purple acid phosphatase 29	0	0	0	1
236	C	At5g65110	acyl-CoA oxidase 2	0	0	0	1
237	C	At5g65220	Ribosomal L29 family protein	0	0	0	6
238	C	At5g66680	dolichyl-diphosphooligosaccharide-protein glycosyltransferase 48kDa subunit family protein	0	0	0	1
239	C	AtCg00520	unfolded protein binding	0	0	0	1
240	C	AtCg00710	photosystem II reaction center protein H	0	0	0	1
241	C	AtCg01130	Ycf1 protein	0	0	0	1
242	C	AtMg00070	NADH dehydrogenase subunit 9	0	0	0	1
243	C	AtMg00290	mitochondrial ribosomal protein S4	0	0	0	4
244	C	AtMg00510	NADH dehydrogenase subunit 7	0	0	0	1
